# Highfold: accurately predicting cyclic peptide monomers and complexes with AlphaFold

**DOI:** 10.1101/2023.08.27.554979

**Authors:** Chenhao Zhang, Chengyun Zhang, Tianfeng Shang, Xinyi Wu, Hongliang Duan

## Abstract

In recent years, cyclic peptides have gained growing traction as a therapeutic modality owing to their diverse biological activities. Understanding the structures of these cyclic peptides and their complexes can provide valuable insights. However, experimental observation needs much time and money, and there still are many limitations to CADD methods. As for DL-based models, the scarcity of training data poses a formidable challenge in predicting cyclic peptides and their complexes. In this work, we present “High-fold,” an AlphaFold-based algorithm that addresses this issue. By incorporating pertinent information about head-to-tailed circular and disulfide bridge structures, Highfold reaches the best performance in comparison to other various approaches. This model enables accurate prediction of cyclic peptides and their complexes, making a step towards resolving its structure-activity research.
