## Supplementary material for "Highfold: accurately predicting cyclic peptide monomers and complexes with AlphaFold": results

### Sheet: monomer
PDB_ID	RMSD
1bh4	1.92574
1df6	2.38183
1hvz	3.03177
1jbl	0.609002
1r1f	2.63249
1vb8	0.908949
1za8	0.842276
1znu	0.752341
2atg	2.3239
2b38	1.16994
2eri	0.771997
2gj0	1.34637
2k7g	0.649943
2kch	0.731221
2knm	1.12887
2kuk	0.994615
2kux	0.957712
2kvx	0.925345
2lam	0.577527
2lur	2.21059
2lws	2.07559
2lwt	0.790747
2lwu	2.05668
2lwv	1.46976
2lye	0.753367
2lyf	0.87093
2lzi	1.21363
2m77	1.88984
2m78	1.41837
2m79	2.35583
2m9o	0.762045
2mh1	3.43829
2mn1	0.672738
2mso	1.63382
2mt8	2.8816
2mw0	0.989964
2n07	2.47189
2nb5	0.836513
2ndl	2.35023
2ndm	2.74637
2ndn	0.857827
2po8	3.55607
5h1h	2.01363
5h1i	2.27723
5kwz	0.660142
5kx1	0.81639
5wov	3.31333
5wow	4.34357
6pin	0.874545
6pio	0.660187
6pip	0.650126
6u7q	0.638742
6u7r	0.579141
6u7s	1.0394
7f32	2.28531
7k7x	1.54734
7l53	4.32702
7l54	4.8658
7l55	6.58518
7lhc	0.83165
7m3u	4.82724
7rn3	0.789688
7s55	0.577537

### Sheet: multimer
PDB_ID	Fnat	Ligand_RMSD		PDB_ID	Fnat	Ligand_RMSD
1sfi	0.929825	0.374		3wng	0.869565	0.305
3av9	0.884615	0.253		4gux	0.867647	0.291
3ava	0.884615	0.218		5lso	0.827586	0.23
3avb	0.888889	0.299		5tu6	0.242424	1.46
3avf	0.888889	0.253		5xn3	0.928571	1.245
3avg	0.846154	0.251		6bvh	0.948276	0.245
3avh	0.92	0.225		6d3x	0.854545	0.271
3avi	0.71875	0.327		6d3y	0.72549	0.27
3avj	0.65625	0.255		6d3z	0.719298	0.359
3avk	0.766667	1.044		6d40	0.98	0.259
3avm	0.821429	0.319		6jwm	0.62963	0.562
3avn	0.851852	0.28		6mrq	0.938462	0.202
3wne	1	0.853		6n7q	0.928571	0.336
3zgc	0.441176	0.336		6n87	0.851064	0.278
3p8f	0.583891	0.312		6q1u	0.759259	0.258
4k1e	0.888889	0.242		6u22	0.948276	0.181
4kel	0.846154	0.269		6vxy	0.932203	0.431
